# Hidden introductions of freshwater red algae via the aquarium trade exposed by DNA barcodes

**DOI:** 10.1101/2020.06.30.180042

**Authors:** Shing Hei Zhan, Tsai-Yin Hsieh, Lan-Wei Yeh, Ting-Chun Kuo, Shoichiro Suda, Shao-Lun Liu

## Abstract

The global aquarium trade can introduce alien freshwater invaders, potentially impacting local aquatic ecosystems and their biodiversity. The role of the aquarium trade in spreading freshwater red macroalgae that hitchhike on ornamental aquatic plants and animals is unassessed. We investigated this human-mediated phenomenon via a broad biodiversity survey and genetic analysis of freshwater red algae in the field and aquarium shops in East Asia. Using *rbc*L-based DNA barcoding, we surveyed 125 samples from 46 field sites and 88 samples from 53 aquarium shops (213 samples in total) mostly across Taiwan – a key hub in the global aquarium trade – as well as in Hong Kong, Okinawa (Japan), the Philippines, and Thailand. We augmented our *rbc*L sequences with GenBank *rbc*L sequences that represent 40 additional countries globally. We found 26 molecular operational taxonomic units (mOTUs) in Taiwan, some of which are cryptic. Phylogeographical analysis revealed three potential introduced mOTUs in Taiwan, which exhibit no local genetic variation in Taiwan and are distributed across continents. Also, we posit that some presumably endangered freshwater red algae may be preserved in aquaria, an unintentional *ex situ* conservation site for these organisms that are vulnerable to water pollution from anthropogenic disturbances. Collectively, these data suggest that freshwater red algae have been hitchhiking and dispersed via the aquarium trade, an important and overlooked mechanism of introduction of these organisms across the globe.
