## Supplemental table 2 for "Hidden introductions of freshwater red algae via the aquarium trade exposed by DNA barcodes"

### Sheet: Sheet1
Table S2. Weight of fish traded (kg) and the countries where Taiwan imported from and exported to.
Country	Import from (kg)						Export to (kg)						Note
	2013	2014	2015	2016	2017	mean	2013	2014	2015	2016	2017	mean
Brazil	279	3134	2088	1060	916	1495.4	0	0	0	0	0	0	import only
Cambodia	0	0	0	0	0	0	0	0	0	0	12	2.4	export only
Canada	0	0	0	0	0	0	64	670	338	113	133	263.6	export only
China	0	758	342	497	535	426.4	2048	89310	75416	45242	86056	59614.4	mutual trading (export > import)
-Hong Kong	0	298	243	43	196	156	3185	23363	14123	14027	4407	11821	mutual trading (export > import)
-Macau	0	0	0	0	0	0	0	232	6506	0	0	1347.6	export only
Colombia	157	4545	4638	3938	4380	3531.6	0	0	0	0	0	0	import only
Czech	0	0	0	0	0	0	71	618	84	0	0	154.6	export only
France	0	0	0	0	0	0	21	105	48	0	0	34.8	export only
Germany	0	0	0	0	0	0	27	447	337	0	0	162.2	export only
Guam	0	0	0	0	0	0	0	0	0	39	111	30	export only
India	0	0	0	0	0	0	0	90	0	0	0	18	export only
Indonesia	0	23	192	258	436	181.8	0	652	125	17	26	164	mutual trading (export > import)
Israel	0	0	0	0	0	0	0	4	0	0	0	0.8	export only
Italy	0	0	0	0	0	0	0	0	11	0	0	2.2	export only
Japan	0	0	0	0	0	0	291	2364	860	22	110	729.4	export only
South Korea	0	0	0	0	0	0	56	1114	460	176	429	447	export only
Malaysia	0	1915	2042	983	1606	1309.2	213	1882	1258	79	239	734.2	mutual trading (export > import)
Netherlands	0	0	0	0	0	0	3	56	62	0	0	24.2	export only
Norway	0	0	0	0	0	0	0	0	2	0	0	0.4	export only
Peru	0	170	152	0	162	96.8	0	0	0	0	0	0	import only
Philippines	0	0	0	0	0	0	58	396	68	32	2	111.2	export only
Portugal	0	0	0	0	0	0	0	0	0	2	0	0.4	export only
Russia	0	0	0	0	0	0	0	346	0	2	5	70.6	export only
Singapore	62	137	154	169	384	181.2	164	1793	696	21	8	536.4	mutual trading
South Africa	0	0	0	0	0	0	57	1824	528	0	0	481.8	export only
Spain	0	0	0	0	0	0	0	10	22	0	0	6.4	export only
Thailand	237	4243	3552	5269	5468	3753.8	517	0	2067	539	908	806.2	mutual trading (export > import)
United Arab Emirates	0	0	0	0	0	0	0	0	0	4	3	1.4	export only
United Kingdom	0	0	0	0	0	0	163	0	0	0	0	32.6	export only
United States	0	0	0	0	0	0	1331	0	0	2354	1875	1112	export only
Vietnam	0	68	0	41	0	21.8	0	0	0	15	0	3	mutual trading (export > import)
